# Pan-gastrointestinal prioritization links *LINC01094* to a colorectal cancer transcriptional state and replication-associated checkpoint activation

**DOI:** 10.64898/2026.05.26.728026

**Authors:** Bridget Flowers, Penelope Lialios, Eileen Park, Nathan Smith, Rebecca J. Burgess, Justin Whalley, Jong-Sun Lee

## Abstract

Cancer transcriptomes nominate many disease-associated long noncoding RNAs (lncRNAs), but functional prioritization remains difficult. Here, we integrated recurrent tumor upregulation, clinical association, co-expression network context, and malignant epithelial detectability across colorectal, gastric, and esophageal cancers, identifying five lncRNAs with convergent clinical and network support. We selected the intergenic lncRNA *LINC01094* for functional characterization in colorectal cancer (CRC). Across 52 CRC cell lines, endogenous *LINC01094* expression defined a transcriptional state linking higher expression to extracellular matrix, adhesion, and inflammatory programs and lower expression to DNA replication, mitochondrial, and ribosome/RNP programs. Acute CRISPR interference (CRISPRi)-mediated depletion in HCT116 cells produced a nearly inverse transcriptional response; among 764 GO terms significant in both analyses, 748 (97.9%) changed in opposite directions (Pearson *r* = −0.962). Functionally, *LINC01094* depletion impaired cell growth in both HCT116 and Caco-2 cells. In HCT116 cells, depletion reduced DNA synthesis despite induction of replication-associated transcriptional programs and was accompanied by increased γH2AX, CHK1 Ser345 phosphorylation, and p21 accumulation without detectable apoptotic execution. γH2AX foci were also elevated within residual EdU-positive nuclei. The predominant *LINC01094* transcript in HCT116 cells was nuclear-enriched, whereas *SLPI*, a reported effector of a cytoplasmic miR-1266-5p/SLPI ceRNA model in CRC, was not reproducibly altered following *LINC01094* depletion in either CRC model. These findings link *LINC01094* to maintenance of a CRC-associated transcriptional state and show that its acute disruption is accompanied by impaired productive DNA synthesis, replication-associated DNA-damage signaling, and checkpoint activation, supporting a broader, context-dependent role for LINC01094 beyond previously described pathway-specific models.
