## Supplemental Table S5 for "Pan-gastrointestinal prioritization links *LINC01094* to a colorectal cancer transcriptional state and replication-associated checkpoint activation"

### Sheet: S5A
Table S5A. LncRNA Support Categories. This table includes the lncRNAs supported by the multidimensional prioritization framework.
Gene ID	Gene Name	Support Category
ENSG00000197989	SNHG12	Differential expression and malignant cell detection
ENSG00000224805	LINC00853	Differential expression and malignant cell detection
ENSG00000222041	CYTOR	Differential expression and malignant cell detection
ENSG00000248323	LUCAT1	Clinical candidate
ENSG00000223485	LINC01615	Clinical candidate
ENSG00000236081	ELFN1-AS1	Network candidate
ENSG00000232956	SNHG15	Network candidate
ENSG00000254389	RHPN1-AS1	Clinical candidate
ENSG00000270547	LINC01235	Convergence candidate
ENSG00000232850	PTGES2-AS1	Clinical candidate
ENSG00000255737	AGAP2-AS1	Network candidate
ENSG00000271216	LINC01050	Clinical candidate
ENSG00000258512	LINC00239	Clinical candidate
ENSG00000236481	LINC02195	Clinical candidate
ENSG00000246898	LINC00920	Differential expression and malignant cell detection
ENSG00000266835	GAPLINC	Differential expression and malignant cell detection
ENSG00000262001	DLGAP1-AS2	Differential expression and malignant cell detection
ENSG00000282851	BISPR	Network candidate
ENSG00000278709	NKILA	Clinical candidate
ENSG00000260924	LINC01311	Differential expression and malignant cell detection
ENSG00000182057	OGFRP1	Differential expression and malignant cell detection
ENSG00000270069	MIR222HG	Differential expression and malignant cell detection
ENSG00000269352	PTOV1-AS2	Differential expression and malignant cell detection
ENSG00000260265	LINC02562	Differential expression and malignant cell detection
ENSG00000253669	GASAL1	Clinical candidate
ENSG00000257167	TMPO-AS1	Differential expression and malignant cell detection
ENSG00000232442	MHENCR	Network candidate
ENSG00000225880	LINC00115	Differential expression and malignant cell detection
ENSG00000261326	LINC01355	Differential expression and malignant cell detection
ENSG00000237424	FOXD2-AS1	Differential expression and malignant cell detection
ENSG00000203288	TDRKH-AS1	Clinical candidate
ENSG00000224687	RASAL2-AS1	Differential expression and malignant cell detection
ENSG00000257702	LBX2-AS1	Clinical candidate
ENSG00000226363	HAGLROS	Differential expression and malignant cell detection
ENSG00000260942	CAPN10-DT	Differential expression and malignant cell detection
ENSG00000244300	GATA2-AS1	Differential expression and malignant cell detection
ENSG00000251442	LINC01094	Convergence candidate
ENSG00000251230	MIR3945HG	Differential expression and malignant cell detection
ENSG00000246334	PRR7-AS1	Clinical candidate
ENSG00000204709	LINC01556	Differential expression and malignant cell detection
ENSG00000253187	HOXA10-AS	Clinical candidate
ENSG00000240990	HOXA11-AS	Convergence candidate
ENSG00000146666	LINC00525	Differential expression and malignant cell detection
ENSG00000279078	SND1-IT1	Differential expression and malignant cell detection
ENSG00000235029	MNX1-AS2	Clinical candidate
ENSG00000280303	ERICD	Clinical candidate
ENSG00000255559	ZNF252P-AS1	Clinical candidate
ENSG00000250451	HOXC-AS1	Differential expression and malignant cell detection
ENSG00000247092	SNHG10	Differential expression and malignant cell detection
ENSG00000231439	WASIR2	Differential expression and malignant cell detection
ENSG00000260442	ATP2A1-AS1	Differential expression and malignant cell detection
ENSG00000260852	FBXL19-AS1	Differential expression and malignant cell detection
ENSG00000260259	LINC02166	Differential expression and malignant cell detection
ENSG00000266402	SNHG25	Network candidate
ENSG00000176912	TYMSOS	Differential expression and malignant cell detection
ENSG00000267530	LINC01836	Clinical candidate
ENSG00000226696	LENG8-AS1	Differential expression and malignant cell detection
ENSG00000230176	LINC01433	Differential expression and malignant cell detection
ENSG00000232803	SLCO4A1-AS1	Differential expression and malignant cell detection
ENSG00000228705	LINC00659	Differential expression and malignant cell detection
ENSG00000234883	MIR155HG	Network candidate
ENSG00000227039	ITGB2-AS1	Convergence candidate
ENSG00000273032	DGCR5	Clinical candidate
ENSG00000236499	LINC00896	Differential expression and malignant cell detection
ENSG00000225783	MIAT	Convergence candidate
ENSG00000236871	LINC00106	Differential expression and malignant cell detection
ENSG00000235304	LINC01281	Differential expression and malignant cell detection
ENSG00000236751	LINC01186	Differential expression and malignant cell detection
ENSG00000223749	MIR503HG	Clinical candidate

### Sheet: S5B
Table S5B. LINC01094 isoforms. This table includes the isoforms of LINC01094 obtained from publicly available long read sequencing data.
Cell Line	Full Length Sequence	Sequence Length (nt)	Reference Span	Mapping	CIGAR	Source	Isoform name
AGS	GGGGTGACTAGAAGAGAGAGGAAGGTCTTACGGAGCAACAAGAGTCTGGGCTATTAACACAGGTTTGAGTCAGGCTGACCGGAGCTGTAAAGCCCTTCTCGTTCTCACTGTGTGTTCTTTTCAGTTCTGTCTTCCTGAGGTTGCTGTTTCTGGGCATGGCCAGGGGATCTTCAGACTTTACAAACCAGTTGTGCAGAGCCAGGCATTTCAATAAGGAACAAAATGCTGCTGAGTAACAACATGAAGTCAGAGTGTTGCTTGCCAAGAGCTGGGAGGCCTGGGTGGTTTCCCAATCTTAAAGAAGCAGAAGGATATTAAAGTGAGCCTCCCAAAGGAAAACGTGGATCTACTTACCAAACGCAGAAAATGATACACACGGATTCGATTTAGGCACGCTAC…	1112	chr4:78,645,880-78,681,278	Primary @ MAPQ 60	3S25M1D195M3I129M1I34M3337N93M1I16M13208N94M17749N141M1D36M1D28M1D139M1I21M1I2M1I148M	https://www.ncbi.nlm.nih.gov/bioproject/PRJNA1282689	LINC01094-1
HGC-27	AACCTTTCTGTTGGTGCTGATATTGCTGGGGATATTAAGTGAGCCTCCCAAGGAAAACGTGGATCTGCCGCAACGCAGAAAATGATACACACGGATTCAAATTGCGGTACGCTACATTCTGGAAATGACTTGGAAGAGCAGGTTCTCTGAGCCCAGGATACTAAAGTCCCCTGTTTAGGAAAGGCCACGTTGTATATTTACCCTACCACAAAGATACAGTGCTGGCAAACAACAGCAATGATGCTCTGCGAGCCTGACTCAGGGCCAGCAGTGATGGCAGCAAAGAATTCTGGAGGAAAGTGGCTCTGGGAATTGAACAGTGGCTCCAGTGATGTTAGGGCCGCAAGTCTGCAATTCTCCTACCTGTTCTTCATGGTTGTAAGATGACTGCTGCAATTC…	1311	chr4:78,646,184-78,681,704	Primary @ MAPQ 60	29S7M1D13M1D19M3D1M1I28M1I7M3337N13M3I29M1I15M1I15M1D36M23633N7M5D54M1D5M7346N40M1I16M1D16M1D58M4D16M1I6M1D32M1I27M1I54M1D5M1D115M2I5M1I6M1D18M1I56M1D170M1I114M2I18M1D6M1D7M3D11M1D45M1D85M89S	https://trace.ncbi.nlm.nih.gov/Traces/?run=SRR14478895	LINC01094-2

### Sheet: S5C
Table S5C: Nucleic acid sequences used in this study
Oligonucleotide name/description	Sequence (5' -> 3')	Comments
sgNT	GCGCCAAACGTGCCCTGACGG	CRISPRi sgRNAs
LINC01094 sg1	GGGATGGAGCAACAAGAGTC
LINC01094 sg2	GTGCCAAGAGCTGGGAGGCC
LINC01094 F1	CGCAGAAAATGATACACACGG	Primers for RT-PCR (Figure S5E)
LINC01094 R1	CAGAGCCACTTTCCTCCAGA
LINC01094 R2	TCTGGAGCTGGCATCAATCT
LINC01094-1 F	CAGAAATGGAATTCTGGAGGA	Isoform-specific RT-qPCR primers (Figure S5F)
LINC01094-1 R	ATGATGCCGAGAATTGCAGC
LINC01094-2 F	TACAGTGCTGGCAGAGGAAA
LINC01094-2 R	TCTGGAGGAAAGTGGCTCTG
LINC01094 F	CGCAGAAAATGATACACACGG	RT-qPCR primers
LINC01094 R	ACATACAACGTGGCTCTTTCC
GAPDH F	ACAGTTGCCATGTAGACC
GAPDH R	TTTTTGGTTGAGCACAGG
MALAT1 F	GACGGAGGTTGAGATGAAGC
MALAT1 R	ATTCGGGGCTCTGTAGTCCT
CCNA2 F	CTCTACACAGTCACGGGACAAAG
CCNA2 R	CTGTGGTGCTTTGAGGTAGGTC
H2AX F	CGGCAGTGCTGGAGTACCTCA
H2AX R	AGCTCCTCGTCGTTGCGGATG
CHEK1 F	GTGTCAGAGTCTCCCAGTGGAT
CHEK1 R	GTTCTGGCTGAGAACTGGAGTAC
FANCD2 F	TTCCAGGATGCCTTCGTAGTGG
FANCD2 R	GCAGGAGGTTTATGGCAATCCC
RRM2 F	CTGGCTCAAGAAACGAGGACTG
RRM2 R	CTCTCCTCCGATGGTTTGTGTAC
PCNA F	CAAGTAATGTCGATAAAGAGGAGG
PCNA R	GTGTCACCGTTGAAGAGAGTGG
HLA-B F	CTGCTGTGATGTGTAGGAGGAAG
HLA-B R	GCTGTGAGAGACACATCAGAGC
IFIT1 F	GCCTTGCTGAAGTGTGGAGGAA
IFIT1 R	ATCCAGGCGATAGGCAGAGATC
STAT1 F	ATGGCAGTCTGGCGGCTGAATT
STAT1 R	CCAAACCAGGCTGGCACAATTG
HLA-A F	AGATACACCTGCCATGTGCAGC
HLA-A R	GATCACAGCTCCAAGGAGAACC
TGM2 F	TGTGGCACCAAGTACCTGCTCA
TGM2 R	GCACCTTGATGAGGTTGGACTC
SPARC F	TGCCTGATGAGACAGAGGTGGT
SPARC R	CTTCGGTTTCCTCTGCACCATC
COL6A1 F	GCCTTCCTGAAGAATGTCACCG
COL6A1 R	TCCAGCAGGATGGTGATGTCAG
FN1 F	ACAACACCGAGGTGACTGAGAC
FN1 R	GGACACAACGATGCTTCCTGAG
COL6A2 F	CGTGGAGACTCAGGACAGCCA
COL6A2 R	CCTTTCAAGCCAAAGTCGCCTC
